# Saturation variant interpretation using CRISPR prime editing

**DOI:** 10.1101/2021.05.11.443710

**Authors:** Steven Erwood, Teija M.I. Bily, Jason Lequyer, Joyce Yan, Nitya Gulati, Reid A. Brewer, Liangchi Zhou, Laurence Pelletier, Evgueni A. Ivakine, Ronald D. Cohn

## Abstract

Over the last decade, next generation sequencing has become widely implemented in clinical practice. However, as genetic variants of uncertain significance (VUS) are frequently identified, the need for scaled functional interpretation of such variants has become increasingly apparent. One method to address this is saturation genome editing (SGE), which allows for scaled multiplexed functional assessment of single nucleotide variants. The current applications of SGE, however, rely on homology-directed repair (HDR) to introduce variants of interest, which is limited by low editing efficiencies and low product purity. Here, we have adapted CRISPR prime editing for SGE and demonstrated its utility in understanding the functional significance of variants in the *NPC1* gene underlying the lysosomal storage disorder Niemann-Pick disease type C1 (NPC). Additionally, we have designed a genome editing strategy that allows for the haploidization of gene loci, which permits isolated variant interpretation in virtually any cell type. By combining saturation prime editing (SPE) with a clinically relevant assay, we have functionally scored and interpreted 256 variants in *NPC1* haploidized HEK293T cells. To further demonstrate the applicability of this strategy, we used SPE and cell model haploidization to functionally score 465 variants in the *BRCA2* gene. We anticipate that our work will be translatable to any gene with an appropriate cellular assay, allowing for more rapid and accurate diagnosis and improved genetic counselling and ultimately precise patient care.
