## Supplementary Table 1 for "Saturation variant interpretation using CRISPR prime editing"

### Sheet: NPC Function Scores
Protein_Annotation	Wildtype_Base	Edited_Base	Additional_PAM_Mutation	CDS	Consequence	Classification	Function_Score	id	start	end	reference_bases	alternate_bases	refseq_id	Clinvar_SIG	CADD_phred
I658N	T	A	Yes	1973	missense	﻿Non-functional	0.203374	chr18-23544500-23544501-A-T	23544500	23544501	A	T	NPC1:NM_000271:exon13:c.T1973A:p.I658N:Select		27.4
I658T	T	C	Yes	1973	missense	Functional	0.961998	chr18-23544500-23544501-A-G	23544500	23544501	A	G	NPC1:NM_000271:exon13:c.T1973C:p.I658T:Select		25.9
I658S	T	G	Yes	1973	missense	Functional	0.954757	chr18-23544500-23544501-A-C	23544500	23544501	A	C	NPC1:NM_000271:exon13:c.T1973G:p.I658S:Select		27
I658I	C	A	Yes	1974	synonymous	Functional	0.960194	chr18-23544499-23544500-G-T	23544499	23544500	G	T	NPC1:NM_000271:exon13:c.C1974A:p.I658I:Select		NA
I658I	C	T	Yes	1974	synonymous	Functional	0.995072	chr18-23544499-23544500-G-A	23544499	23544500	G	A	NPC1:NM_000271:exon13:c.C1974T:p.I658I:Select	Likely_benign	NA
I658M	C	G	Yes	1974	missense	Functional	0.994914	chr18-23544499-23544500-G-C	23544499	23544500	G	C	NPC1:NM_000271:exon13:c.C1974G:p.I658M:Select		15.95
A659T	G	A	Yes	1975	missense	Functional	0.903539	chr18-23544498-23544499-C-T	23544498	23544499	C	T	NPC1:NM_000271:exon13:c.G1975A:p.A659T:Select		21.1
A659P	G	C	Yes	1975	missense	Non-functional	0.602155	chr18-23544498-23544499-C-G	23544498	23544499	C	G	NPC1:NM_000271:exon13:c.G1975C:p.A659P:Select		23.3
A659S	G	T	Yes	1975	missense	Functional	0.96542	chr18-23544498-23544499-C-A	23544498	23544499	C	A	NPC1:NM_000271:exon13:c.G1975T:p.A659S:Select		14.54
A659D	C	A	Yes	1976	missense	Non-functional	0.53759	chr18-23544497-23544498-G-T	23544497	23544498	G	T	NPC1:NM_000271:exon13:c.C1976A:p.A659E:Select		24.3
A659V	C	T	Yes	1976	missense	Non-functional	0.728436	chr18-23544497-23544498-G-A	23544497	23544498	G	A	NPC1:NM_000271:exon13:c.C1976T:p.A659V:Select		21.3
A659G	C	G	Yes	1976	missense	Functional	1.03505	chr18-23544497-23544498-G-C	23544497	23544498	G	C	NPC1:NM_000271:exon13:c.C1976G:p.A659G:Select		17.37
A659A	G	A	No	1977	synonymous	Functional	0.951635	chr18-23544496-23544497-C-T	23544496	23544497	C	T	NPC1:NM_000271:exon13:c.G1977A:p.A659A:Select		NA
A659A	G	C	No	1977	synonymous	Functional	0.94371	chr18-23544496-23544497-C-G	23544496	23544497	C	G	NPC1:NM_000271:exon13:c.G1977C:p.A659A:Select		NA
A659A	G	T	No	1977	synonymous	Functional	1.01565	chr18-23544496-23544497-C-A	23544496	23544497	C	A	NPC1:NM_000271:exon13:c.G1977T:p.A659A:Select		NA
G660S	G	A	No	1978	missense	Non-functional	0.291273	chr18-23544495-23544496-C-T	23544495	23544496	C	T	NPC1:NM_000271:exon13:c.G1978A:p.G660S:Select	Uncertain_significance	24.9
G660R	G	C	No	1978	missense	Non-functional	0.0695341	chr18-23544495-23544496-C-G	23544495	23544496	C	G	NPC1:NM_000271:exon13:c.G1978C:p.G660R:Select		25.1
G660C	G	T	No	1978	missense	Non-functional	0.160019	chr18-23544495-23544496-C-A	23544495	23544496	C	A	NPC1:NM_000271:exon13:c.G1978T:p.G660C:Select		25.4
G660D	G	A	Yes	1979	missense	Non-functional	0.0730473	chr18-23544494-23544495-C-T	23544494	23544495	C	T	NPC1:NM_000271:exon13:c.G1979A:p.G660D:Select		24.7
G660A	G	C	Yes	1979	missense	Non-functional	0.530469	chr18-23544494-23544495-C-G	23544494	23544495	C	G	NPC1:NM_000271:exon13:c.G1979C:p.G660A:Select		24.3
G660V	G	T	Yes	1979	missense	Non-functional	0.032172	chr18-23544494-23544495-C-A	23544494	23544495	C	A	NPC1:NM_000271:exon13:c.G1979T:p.G660V:Select		24.6
G660G	C	A	Yes	1980	synonymous	Functional	0.98936	chr18-23544493-23544494-G-T	23544493	23544494	G	T	NPC1:NM_000271:exon13:c.C1980A:p.G660G:Select		NA
G660G	C	T	Yes	1980	synonymous	Functional	0.941537	chr18-23544493-23544494-G-A	23544493	23544494	G	A	NPC1:NM_000271:exon13:c.C1980T:p.G660G:Select		NA
G660G	C	G	Yes	1980	synonymous	Functional	0.971454	chr18-23544493-23544494-G-C	23544493	23544494	G	C	NPC1:NM_000271:exon13:c.C1980G:p.G660G:Select		NA
I661L	A	C	Yes	1981	missense	Non-functional	0.639712	chr18-23544492-23544493-T-G	23544492	23544493	T	G	NPC1:NM_000271:exon13:c.A1981C:p.I661L:Select		23
I661F	A	T	Yes	1981	missense	Non-functional	0.239902	chr18-23544492-23544493-T-A	23544492	23544493	T	A	NPC1:NM_000271:exon13:c.A1981T:p.I661F:Select		24.4
I661V	A	G	Yes	1981	missense	Functional	0.909824	chr18-23544492-23544493-T-C	23544492	23544493	T	C	NPC1:NM_000271:exon13:c.A1981G:p.I661V:Select		15.49
I661N	T	A	Yes	1982	missense	Non-functional	0.0280595	chr18-23544491-23544492-A-T	23544491	23544492	A	T	NPC1:NM_000271:exon13:c.T1982A:p.I661N:Select		27.1
I661T	T	C	Yes	1982	missense	Functional	0.886244	chr18-23544491-23544492-A-G	23544491	23544492	A	G	NPC1:NM_000271:exon13:c.T1982C:p.I661T:Select		24
I661S	T	G	Yes	1982	missense	Non-functional	0.432644	chr18-23544491-23544492-A-C	23544491	23544492	A	C	NPC1:NM_000271:exon13:c.T1982G:p.I661S:Select		27
I661I	C	A	Yes	1983	synonymous	Functional	0.936434	chr18-23544490-23544491-G-T	23544490	23544491	G	T	NPC1:NM_000271:exon13:c.C1983A:p.I661I:Select		NA
I661I	C	T	Yes	1983	synonymous	Functional	0.933724	chr18-23544490-23544491-G-A	23544490	23544491	G	A	NPC1:NM_000271:exon13:c.C1983T:p.I661I:Select		NA
I661M	C	G	Yes	1983	missense	Non-functional	0.733845	chr18-23544490-23544491-G-C	23544490	23544491	G	C	NPC1:NM_000271:exon13:c.C1983G:p.I661M:Select		24.4
M907K	T	A	Yes	2720	missense	Non-functional	0.531101	chr18-23539885-23539886-A-T	23539885	23539886	A	T	NPC1:NM_000271:exon18:c.T2720A:p.M907K:Select		22.6
M907T	T	C	Yes	2720	missense	Non-functional	0.702485	chr18-23539885-23539886-A-G	23539885	23539886	A	G	NPC1:NM_000271:exon18:c.T2720C:p.M907T:Select		22.5
M907R	T	G	Yes	2720	missense	Non-functional	0.485406	chr18-23539885-23539886-A-C	23539885	23539886	A	C	NPC1:NM_000271:exon18:c.T2720G:p.M907R:Select		23
M907I	G	A	Yes	2721	missense	Non-functional	0.54338	chr18-23539884-23539885-C-T	23539884	23539885	C	T	NPC1:NM_000271:exon18:c.G2721A:p.M907I:Select		23.4
M907I	G	C	Yes	2721	missense	Non-functional	0.503727	chr18-23539884-23539885-C-G	23539884	23539885	C	G	NPC1:NM_000271:exon18:c.G2721C:p.M907I:Select		23.3
M907I	G	T	Yes	2721	missense	Non-functional	0.538305	chr18-23539884-23539885-C-A	23539884	23539885	C	A	NPC1:NM_000271:exon18:c.G2721T:p.M907I:Select		23.3
V908M	G	A	Yes	2722	missense	Non-functional	0.00406118	chr18-23539883-23539884-C-T	23539883	23539884	C	T	NPC1:NM_000271:exon18:c.G2722A:p.V908M:Select		25.9
V908L	G	C	Yes	2722	missense	Non-functional	0.6919	chr18-23539883-23539884-C-G	23539883	23539884	C	G	NPC1:NM_000271:exon18:c.G2722C:p.V908L:Select		22.7
V908L	G	T	Yes	2722	missense	Non-functional	0.691711	chr18-23539883-23539884-C-A	23539883	23539884	C	A	NPC1:NM_000271:exon18:c.G2722T:p.V908L:Select		22.7
V908E	T	A	Yes	2723	missense	Non-functional	0.00501048	chr18-23539882-23539883-A-T	23539882	23539883	A	T	NPC1:NM_000271:exon18:c.T2723A:p.V908E:Select		31
V908A	T	C	Yes	2723	missense	Non-functional	0.0508351	chr18-23539882-23539883-A-G	23539882	23539883	A	G	NPC1:NM_000271:exon18:c.T2723C:p.V908A:Select		28.2
V908G	T	G	Yes	2723	missense	Non-functional	-0.0382994	chr18-23539882-23539883-A-C	23539882	23539883	A	C	NPC1:NM_000271:exon18:c.T2723G:p.V908G:Select		30
V908V	G	A	Yes	2724	synonymous	Non-functional	0.17406	chr18-23539881-23539882-C-T	23539881	23539882	C	T	NPC1:NM_000271:exon18:c.G2724A:p.V908V:Select		11.91
V908V	G	C	Yes	2724	synonymous	Functional	1.01061	chr18-23539881-23539882-C-G	23539881	23539882	C	G	NPC1:NM_000271:exon18:c.G2724C:p.V908V:Select		11.52
V908V	G	T	Yes	2724	synonymous	Functional	1.02665	chr18-23539881-23539882-C-A	23539881	23539882	C	A	NPC1:NM_000271:exon18:c.G2724T:p.V908V:Select		11.27
C909S	T	A	Yes	2725	missense	Non-functional	-0.0559082	chr18-23539880-23539881-A-T	23539880	23539881	A	T	NPC1:NM_000271:exon18:c.T2725A:p.C909S:Select		29.1
C909R	T	C	Yes	2725	missense	Non-functional	0.012217	chr18-23539880-23539881-A-G	23539880	23539881	A	G	NPC1:NM_000271:exon18:c.T2725C:p.C909R:Select		32
C909G	T	G	Yes	2725	missense	Non-functional	0.0174572	chr18-23539880-23539881-A-C	23539880	23539881	A	C	NPC1:NM_000271:exon18:c.T2725G:p.C909G:Select		32
C909Y	G	A	Yes	2726	missense	Non-functional	0.0013456	chr18-23539879-23539880-C-T	23539879	23539880	C	T	NPC1:NM_000271:exon18:c.G2726A:p.C909Y:Select		27.6
C909S	G	C	Yes	2726	missense	Non-functional	-0.0287911	chr18-23539879-23539880-C-G	23539879	23539880	C	G	NPC1:NM_000271:exon18:c.G2726C:p.C909S:Select		27.2
C909F	G	T	Yes	2726	missense	Non-functional	0.498611	chr18-23539879-23539880-C-A	23539879	23539880	C	A	NPC1:NM_000271:exon18:c.G2726T:p.C909F:Select		28
C909*	C	A	Yes	2727	nonsense	Non-functional	-0.0188529	chr18-23539878-23539879-G-T	23539878	23539879	G	T	NPC1:NM_000271:exon18:c.C2727A:p.C909X:Select		36
C909C	C	T	Yes	2727	synonymous	Functional	0.992503	chr18-23539878-23539879-G-A	23539878	23539879	G	A	NPC1:NM_000271:exon18:c.C2727T:p.C909C:Select		NA
C909W	C	G	Yes	2727	missense	Non-functional	-0.104676	chr18-23539878-23539879-G-C	23539878	23539879	G	C	NPC1:NM_000271:exon18:c.C2727G:p.C909W:Select		23.9
G910S	G	A	Yes	2728	missense	Non-functional	0.080494	chr18-23539877-23539878-C-T	23539877	23539878	C	T	NPC1:NM_000271:exon18:c.G2728A:p.G910S:Select	Pathogenic/Likely_pathogenic	24.6
G910R	G	C	Yes	2728	missense	Non-functional	-0.0269414	chr18-23539877-23539878-C-G	23539877	23539878	C	G	NPC1:NM_000271:exon18:c.G2728C:p.G910R:Select		27.7
G910C	G	T	Yes	2728	missense	Non-functional	-0.0423659	chr18-23539877-23539878-C-A	23539877	23539878	C	A	NPC1:NM_000271:exon18:c.G2728T:p.G910C:Select		28.4
G910D	G	A	Yes	2729	missense	Non-functional	-0.0105784	chr18-23539876-23539877-C-T	23539876	23539877	C	T	NPC1:NM_000271:exon18:c.G2729A:p.G910D:Select		26.7
G910A	G	C	Yes	2729	missense	Non-functional	0.590159	chr18-23539876-23539877-C-G	23539876	23539877	C	G	NPC1:NM_000271:exon18:c.G2729C:p.G910A:Select		25.8
G910V	G	T	Yes	2729	missense	Non-functional	-0.00992155	chr18-23539876-23539877-C-A	23539876	23539877	C	A	NPC1:NM_000271:exon18:c.G2729T:p.G910V:Select		26.6
G910G	C	A	Yes	2730	synonymous	Functional	0.977004	chr18-23539875-23539876-G-T	23539875	23539876	G	T	NPC1:NM_000271:exon18:c.C2730A:p.G910G:Select		NA
G910G	C	T	Yes	2730	synonymous	Functional	1.04901	chr18-23539875-23539876-G-A	23539875	23539876	G	A	NPC1:NM_000271:exon18:c.C2730T:p.G910G:Select		NA
G910G	C	G	Yes	2730	synonymous	Functional	0.975485	chr18-23539875-23539876-G-C	23539875	23539876	G	C	NPC1:NM_000271:exon18:c.C2730G:p.G910G:Select		NA
G911S	G	A	Yes	2731	missense	Functional	0.954559	chr18-23539874-23539875-C-T	23539874	23539875	C	T	NPC1:NM_000271:exon18:c.G2731A:p.G911S:Select	Benign	23.4
G911R	G	C	Yes	2731	missense	Non-functional	0.140235	chr18-23539874-23539875-C-G	23539874	23539875	C	G	NPC1:NM_000271:exon18:c.G2731C:p.G911R:Select		27.9
G911C	G	T	Yes	2731	missense	Non-functional	-0.0421542	chr18-23539874-23539875-C-A	23539874	23539875	C	A	NPC1:NM_000271:exon18:c.G2731T:p.G911C:Select		28.6
G911D	G	A	Yes	2732	missense	Non-functional	0.0117439	chr18-23539873-23539874-C-T	23539873	23539874	C	T	NPC1:NM_000271:exon18:c.G2732A:p.G911D:Select		26.9
G911A	G	C	Yes	2732	missense	Non-functional	0.740176	chr18-23539873-23539874-C-G	23539873	23539874	C	G	NPC1:NM_000271:exon18:c.G2732C:p.G911A:Select		25.8
G911V	G	T	Yes	2732	missense	Non-functional	0.201619	chr18-23539873-23539874-C-A	23539873	23539874	C	A	NPC1:NM_000271:exon18:c.G2732T:p.G911V:Select		26.4
G911G	C	A	Yes	2733	synonymous	Functional	1.00809	chr18-23539872-23539873-G-T	23539872	23539873	G	T	NPC1:NM_000271:exon18:c.C2733A:p.G911G:Select		10.48
G911G	C	T	Yes	2733	synonymous	Functional	1.01405	chr18-23539872-23539873-G-A	23539872	23539873	G	A	NPC1:NM_000271:exon18:c.C2733T:p.G911G:Select		10.87
G911G	C	G	Yes	2733	synonymous	Functional	0.999963	chr18-23539872-23539873-G-C	23539872	23539873	G	C	NPC1:NM_000271:exon18:c.C2733G:p.G911G:Select		10.62
M912L	A	C	Yes	2734	missense	Functional	0.95394	chr18-23539871-23539872-T-G	23539871	23539872	T	G	NPC1:NM_000271:exon18:c.A2734C:p.M912L:Select		19.94
M912L	A	T	Yes	2734	missense	Functional	0.957992	chr18-23539871-23539872-T-A	23539871	23539872	T	A	NPC1:NM_000271:exon18:c.A2734T:p.M912L:Select		19.8
M912V	A	G	Yes	2734	missense	Functional	1.04738	chr18-23539871-23539872-T-C	23539871	23539872	T	C	NPC1:NM_000271:exon18:c.A2734G:p.M912V:Select	Uncertain_significance	18.68
M912K	T	A	Yes	2735	missense	Non-functional	0.00536938	chr18-23539870-23539871-A-T	23539870	23539871	A	T	NPC1:NM_000271:exon18:c.T2735A:p.M912K:Select		16.28
M912T	T	C	Yes	2735	missense	Functional	1.03082	chr18-23539870-23539871-A-G	23539870	23539871	A	G	NPC1:NM_000271:exon18:c.T2735C:p.M912T:Select		16.39
M912R	T	G	Yes	2735	missense	Non-functional	0.348284	chr18-23539870-23539871-A-C	23539870	23539871	A	C	NPC1:NM_000271:exon18:c.T2735G:p.M912R:Select		17.94
M912I	G	A	Yes	2736	missense	Non-functional	0.742218	chr18-23539869-23539870-C-T	23539869	23539870	C	T	NPC1:NM_000271:exon18:c.G2736A:p.M912I:Select		19.39
M912I	G	C	Yes	2736	missense	Non-functional	0.746489	chr18-23539869-23539870-C-G	23539869	23539870	C	G	NPC1:NM_000271:exon18:c.G2736C:p.M912I:Select		19.17
M912I	G	T	Yes	2736	missense	Non-functional	0.739569	chr18-23539869-23539870-C-A	23539869	23539870	C	A	NPC1:NM_000271:exon18:c.G2736T:p.M912I:Select		19.03
G913S	G	A	Yes	2737	missense	Non-functional	0.742118	chr18-23539868-23539869-C-T	23539868	23539869	C	T	NPC1:NM_000271:exon18:c.G2737A:p.G913S:Select		25.2
G913R	G	C	Yes	2737	missense	Non-functional	0.484552	chr18-23539868-23539869-C-G	23539868	23539869	C	G	NPC1:NM_000271:exon18:c.G2737C:p.G913R:Select		25.3
G913C	G	T	Yes	2737	missense	Non-functional	0.0176132	chr18-23539868-23539869-C-A	23539868	23539869	C	A	NPC1:NM_000271:exon18:c.G2737T:p.G913C:Select		26
G913D	G	A	Yes	2738	missense	Non-functional	0.608356	chr18-23539867-23539868-C-T	23539867	23539868	C	T	NPC1:NM_000271:exon18:c.G2738A:p.G913D:Select		24.8
G913A	G	C	Yes	2738	missense	Non-functional	0.733197	chr18-23539867-23539868-C-G	23539867	23539868	C	G	NPC1:NM_000271:exon18:c.G2738C:p.G913A:Select		24.5
G913V	G	T	Yes	2738	missense	Non-functional	-0.0212896	chr18-23539867-23539868-C-A	23539867	23539868	C	A	NPC1:NM_000271:exon18:c.G2738T:p.G913V:Select		24.7
G913G	C	A	Yes	2739	synonymous	Functional	1.07673	chr18-23539866-23539867-G-T	23539866	23539867	G	T	NPC1:NM_000271:exon18:c.C2739A:p.G913G:Select		11.7
G913G	C	T	Yes	2739	synonymous	Functional	1.03519	chr18-23539866-23539867-G-A	23539866	23539867	G	A	NPC1:NM_000271:exon18:c.C2739T:p.G913G:Select		12.16
G913G	C	G	Yes	2739	synonymous	Functional	1.01076	chr18-23539866-23539867-G-C	23539866	23539867	G	C	NPC1:NM_000271:exon18:c.C2739G:p.G913G:Select		11.87
C914S	T	A	Yes	2740	missense	Non-functional	-0.206468	chr18-23539865-23539866-A-T	23539865	23539866	A	T	NPC1:NM_000271:exon18:c.T2740A:p.C914S:Select		29.3
C914R	T	C	Yes	2740	missense	Non-functional	0.0522041	chr18-23539865-23539866-A-G	23539865	23539866	A	G	NPC1:NM_000271:exon18:c.T2740C:p.C914R:Select		32
C914G	T	G	Yes	2740	missense	Non-functional	-0.176356	chr18-23539865-23539866-A-C	23539865	23539866	A	C	NPC1:NM_000271:exon18:c.T2740G:p.C914G:Select		32
C914Y	G	A	Yes	2741	missense	Non-functional	0.161786	chr18-23539864-23539865-C-T	23539864	23539865	C	T	NPC1:NM_000271:exon18:c.G2741A:p.C914Y:Select		27.8
C914S	G	C	Yes	2741	missense	Non-functional	-0.181985	chr18-23539864-23539865-C-G	23539864	23539865	C	G	NPC1:NM_000271:exon18:c.G2741C:p.C914S:Select		27.3
C914F	G	T	Yes	2741	missense	Non-functional	-0.0744644	chr18-23539864-23539865-C-A	23539864	23539865	C	A	NPC1:NM_000271:exon18:c.G2741T:p.C914F:Select		28.3
C914*	C	A	Yes	2742	nonsense	Non-functional	0.0204213	chr18-23539863-23539864-G-T	23539863	23539864	G	T	NPC1:NM_000271:exon18:c.C2742A:p.C914X:Select		39
C914C	C	T	Yes	2742	synonymous	Functional	1.02614	chr18-23539863-23539864-G-A	23539863	23539864	G	A	NPC1:NM_000271:exon18:c.C2742T:p.C914C:Select		10.34
C914W	C	G	Yes	2742	missense	Non-functional	-0.110801	chr18-23539863-23539864-G-C	23539863	23539864	G	C	NPC1:NM_000271:exon18:c.C2742G:p.C914W:Select		25.2
N915H	A	C	Yes	2743	missense	Non-functional	0.686495	chr18-23539862-23539863-T-G	23539862	23539863	T	G	NPC1:NM_000271:exon18:c.A2743C:p.N915H:Select		22.9
N915Y	A	T	Yes	2743	missense	Non-functional	0.483965	chr18-23539862-23539863-T-A	23539862	23539863	T	A	NPC1:NM_000271:exon18:c.A2743T:p.N915Y:Select		23.3
N915D	A	G	Yes	2743	missense	Uncertain	0.852485	chr18-23539862-23539863-T-C	23539862	23539863	T	C	NPC1:NM_000271:exon18:c.A2743G:p.N915D:Select		21
N915T	A	C	Yes	2744	missense	Non-functional	-0.0484839	chr18-23539861-23539862-T-G	23539861	23539862	T	G	NPC1:NM_000271:exon18:c.A2744C:p.N915T:Select		23.9
N915I	A	T	Yes	2744	missense	Non-functional	0.0226854	chr18-23539861-23539862-T-A	23539861	23539862	T	A	NPC1:NM_000271:exon18:c.A2744T:p.N915I:Select		25.9
N915S	A	G	Yes	2744	missense	Non-functional	0.702627	chr18-23539861-23539862-T-C	23539861	23539862	T	C	NPC1:NM_000271:exon18:c.A2744G:p.N915S:Select		22.2
N915K	C	A	Yes	2745	missense	Non-functional	0.420841	chr18-23539860-23539861-G-T	23539860	23539861	G	T	NPC1:NM_000271:exon18:c.C2745A:p.N915K:Select		22.5
N915N	C	T	Yes	2745	synonymous	Functional	0.99724	chr18-23539860-23539861-G-A	23539860	23539861	G	A	NPC1:NM_000271:exon18:c.C2745T:p.N915N:Select		NA
N915K	C	G	Yes	2745	missense	Non-functional	0.422821	chr18-23539860-23539861-G-C	23539860	23539861	G	C	NPC1:NM_000271:exon18:c.C2745G:p.N915K:Select		22.5
N916H	A	C	Yes	2746	missense	Functional	0.89326	chr18-23539859-23539860-T-G	23539859	23539860	T	G	NPC1:NM_000271:exon18:c.A2746C:p.N916H:Select		25.1
N916Y	A	T	Yes	2746	missense	Non-functional	0.387944	chr18-23539859-23539860-T-A	23539859	23539860	T	A	NPC1:NM_000271:exon18:c.A2746T:p.N916Y:Select		25.1
N916D	A	G	Yes	2746	missense	Functional	0.95554	chr18-23539859-23539860-T-C	23539859	23539860	T	C	NPC1:NM_000271:exon18:c.A2746G:p.N916D:Select		23.1
N916T	A	C	Yes	2747	missense	Functional	0.921518	chr18-23539858-23539859-T-G	23539858	23539859	T	G	NPC1:NM_000271:exon18:c.A2747C:p.N916T:Select		22.2
N916I	A	T	Yes	2747	missense	Non-functional	0.712385	chr18-23539858-23539859-T-A	23539858	23539859	T	A	NPC1:NM_000271:exon18:c.A2747T:p.N916I:Select		23.1
N916S	A	G	Yes	2747	missense	Functional	0.996331	chr18-23539858-23539859-T-C	23539858	23539859	T	C	NPC1:NM_000271:exon18:c.A2747G:p.N916S:Select	Uncertain_significance	20.3
N916K	T	A	Yes	2748	missense	Functional	0.961296	chr18-23539857-23539858-A-T	23539857	23539858	A	T	NPC1:NM_000271:exon18:c.T2748A:p.N916K:Select		18.57
N916N	T	C	Yes	2748	synonymous	Functional	1.00364	chr18-23539857-23539858-A-G	23539857	23539858	A	G	NPC1:NM_000271:exon18:c.T2748C:p.N916N:Select		NA
N916K	T	G	Yes	2748	missense	Functional	0.963446	chr18-23539857-23539858-A-C	23539857	23539858	A	C	NPC1:NM_000271:exon18:c.T2748G:p.N916K:Select		18.67
D917N	G	A	Yes	2749	missense	Functional	1.04025	chr18-23539856-23539857-C-T	23539856	23539857	C	T	NPC1:NM_000271:exon18:c.G2749A:p.D917N:Select		20.6
D917H	G	C	Yes	2749	missense	Non-functional	0.667692	chr18-23539856-23539857-C-G	23539856	23539857	C	G	NPC1:NM_000271:exon18:c.G2749C:p.D917H:Select		24.6
D917Y	G	T	Yes	2749	missense	Non-functional	0.461357	chr18-23539856-23539857-C-A	23539856	23539857	C	A	NPC1:NM_000271:exon18:c.G2749T:p.D917Y:Select		23.2
D917A	A	C	Yes	2750	missense	Non-functional	0.62574	chr18-23539855-23539856-T-G	23539855	23539856	T	G	NPC1:NM_000271:exon18:c.A2750C:p.D917A:Select		29.9
D917V	A	T	Yes	2750	missense	Non-functional	0.219176	chr18-23539855-23539856-T-A	23539855	23539856	T	A	NPC1:NM_000271:exon18:c.A2750T:p.D917V:Select		29.7
D917G	A	G	Yes	2750	missense	Non-functional	0.599936	chr18-23539855-23539856-T-C	23539855	23539856	T	C	NPC1:NM_000271:exon18:c.A2750G:p.D917G:Select		29.8
D917E	T	A	Yes	2751	missense	Non-functional	0.623073	chr18-23539854-23539855-A-T	23539854	23539855	A	T	NPC1:NM_000271:exon18:c.T2751A:p.D917E:Select		24.4
D917D	T	C	Yes	2751	synonymous	Functional	1.02073	chr18-23539854-23539855-A-G	23539854	23539855	A	G	NPC1:NM_000271:exon18:c.T2751C:p.D917D:Select		11.77
D917E	T	G	Yes	2751	missense	Non-functional	0.583536	chr18-23539854-23539855-A-C	23539854	23539855	A	C	NPC1:NM_000271:exon18:c.T2751G:p.D917E:Select		24.5
S918T	T	A	Yes	2752	missense	Non-functional	-0.0263338	chr18-23539853-23539854-A-T	23539853	23539854	A	T	NPC1:NM_000271:exon18:c.T2752A:p.S918T:Select		27.9
S918P	T	C	Yes	2752	missense	Non-functional	-0.00393264	chr18-23539853-23539854-A-G	23539853	23539854	A	G	NPC1:NM_000271:exon18:c.T2752C:p.S918P:Select		32
S918A	T	G	Yes	2752	missense	Non-functional	-0.000784786	chr18-23539853-23539854-A-C	23539853	23539854	A	C	NPC1:NM_000271:exon18:c.T2752G:p.S918A:Select		28.9
S918Y	C	A	No	2753	missense	Non-functional	0.0826719	chr18-23539852-23539853-G-T	23539852	23539853	G	T	NPC1:NM_000271:exon18:c.C2753A:p.S918Y:Select		31
S918F	C	T	No	2753	missense	Non-functional	0.0638239	chr18-23539852-23539853-G-A	23539852	23539853	G	A	NPC1:NM_000271:exon18:c.C2753T:p.S918F:Select		33
S918C	C	G	No	2753	missense	Non-functional	-0.0219426	chr18-23539852-23539853-G-C	23539852	23539853	G	C	NPC1:NM_000271:exon18:c.C2753G:p.S918C:Select		32
S918S	C	A	No	2754	synonymous	Functional	0.973422	chr18-23539851-23539852-G-T	23539851	23539852	G	T	NPC1:NM_000271:exon18:c.C2754A:p.S918S:Select		NA
S918S	C	T	No	2754	synonymous	Functional	0.982269	chr18-23539851-23539852-G-A	23539851	23539852	G	A	NPC1:NM_000271:exon18:c.C2754T:p.S918S:Select		NA
S918S	C	G	No	2754	synonymous	Functional	1.00156	chr18-23539851-23539852-G-C	23539851	23539852	G	C	NPC1:NM_000271:exon18:c.C2754G:p.S918S:Select		NA
L919M	C	A	Yes	2755	missense	Non-functional	0.783397	chr18-23539850-23539851-G-T	23539850	23539851	G	T	NPC1:NM_000271:exon18:c.C2755A:p.L919M:Select		25.5
L919L	C	T	Yes	2755	synonymous	Functional	1.01349	chr18-23539850-23539851-G-A	23539850	23539851	G	A	NPC1:NM_000271:exon18:c.C2755T:p.L919L:Select		11.36
L919V	C	G	Yes	2755	missense	Uncertain	0.851274	chr18-23539850-23539851-G-C	23539850	23539851	G	C	NPC1:NM_000271:exon18:c.C2755G:p.L919V:Select		23.4
L919Q	T	A	Yes	2756	missense	Non-functional	-0.000303386	chr18-23539849-23539850-A-T	23539849	23539850	A	T	NPC1:NM_000271:exon18:c.T2756A:p.L919Q:Select		32
L919P	T	C	Yes	2756	missense	Non-functional	-0.00151634	chr18-23539849-23539850-A-G	23539849	23539850	A	G	NPC1:NM_000271:exon18:c.T2756C:p.L919P:Select		32
L919R	T	G	Yes	2756	missense	Non-functional	0.00241906	chr18-23539849-23539850-A-C	23539849	23539850	A	C	NPC1:NM_000271:exon18:c.T2756G:p.L919R:Select		32
L919L	G	A	Yes	2757	synonymous	Functional	1.00803	chr18-23539848-23539849-C-T	23539848	23539849	C	T	NPC1:NM_000271:exon18:c.G2757A:p.L919L:Select		NA
L919L	G	C	Yes	2757	synonymous	Functional	1.00876	chr18-23539848-23539849-C-G	23539848	23539849	C	G	NPC1:NM_000271:exon18:c.G2757C:p.L919L:Select		NA
L919L	G	T	Yes	2757	synonymous	Functional	1.00545	chr18-23539848-23539849-C-A	23539848	23539849	C	A	NPC1:NM_000271:exon18:c.G2757T:p.L919L:Select		NA
V920M	G	A	Yes	2758	missense	Non-functional	-0.0106137	chr18-23539847-23539848-C-T	23539847	23539848	C	T	NPC1:NM_000271:exon18:c.G2758A:p.V920M:Select		27.1
V920L	G	C	Yes	2758	missense	Non-functional	0.480812	chr18-23539847-23539848-C-G	23539847	23539848	C	G	NPC1:NM_000271:exon18:c.G2758C:p.V920L:Select		22.7
V920L	G	T	Yes	2758	missense	Non-functional	0.418744	chr18-23539847-23539848-C-A	23539847	23539848	C	A	NPC1:NM_000271:exon18:c.G2758T:p.V920L:Select		22.7
T1031P	A	C	Yes	3091	missense	Functional	1.01313	chr18-23536826-23536827-T-G	23536826	23536827	T	G	NPC1:NM_000271:exon21:c.A3091C:p.T1031P:Select		22.7
T1031S	A	T	Yes	3091	missense	Functional	1.01616	chr18-23536826-23536827-T-A	23536826	23536827	T	A	NPC1:NM_000271:exon21:c.A3091T:p.T1031S:Select		16.79
T1031A	A	G	Yes	3091	missense	Functional	1.03585	chr18-23536826-23536827-T-C	23536826	23536827	T	C	NPC1:NM_000271:exon21:c.A3091G:p.T1031A:Select		18.5
T1031N	C	A	Yes	3092	missense	Functional	1.00818	chr18-23536825-23536826-G-T	23536825	23536826	G	T	NPC1:NM_000271:exon21:c.C3092A:p.T1031N:Select		19.67
T1031I	C	T	Yes	3092	missense	Non-functional	0.768367	chr18-23536825-23536826-G-A	23536825	23536826	G	A	NPC1:NM_000271:exon21:c.C3092T:p.T1031I:Select		22.8
T1031S	C	G	Yes	3092	missense	Functional	1.03376	chr18-23536825-23536826-G-C	23536825	23536826	G	C	NPC1:NM_000271:exon21:c.C3092G:p.T1031S:Select		18.54
T1031T	C	A	Yes	3093	synonymous	Functional	0.996267	chr18-23536824-23536825-G-T	23536824	23536825	G	T	NPC1:NM_000271:exon21:c.C3093A:p.T1031T:Select		NA
T1031T	C	T	Yes	3093	synonymous	Functional	1.01583	chr18-23536824-23536825-G-A	23536824	23536825	G	A	NPC1:NM_000271:exon21:c.C3093T:p.T1031T:Select		NA
T1031T	C	G	Yes	3093	synonymous	Functional	0.98442	chr18-23536824-23536825-G-C	23536824	23536825	G	C	NPC1:NM_000271:exon21:c.C3093G:p.T1031T:Select		NA
R1032R	A	C	Yes	3094	synonymous	Functional	0.997764	chr18-23536823-23536824-T-G	23536823	23536824	T	G	NPC1:NM_000271:exon21:c.A3094C:p.R1032R:Select		NA
R1032W	A	T	Yes	3094	missense	Non-functional	0.337177	chr18-23536823-23536824-T-A	23536823	23536824	T	A	NPC1:NM_000271:exon21:c.A3094T:p.R1032W:Select		19.66
R1032G	A	G	Yes	3094	missense	Functional	0.980591	chr18-23536823-23536824-T-C	23536823	23536824	T	C	NPC1:NM_000271:exon21:c.A3094G:p.R1032G:Select		NA
R1032K	G	A	Yes	3095	missense	Functional	0.989547	chr18-23536822-23536823-C-T	23536822	23536823	C	T	NPC1:NM_000271:exon21:c.G3095A:p.R1032K:Select		NA
R1032T	G	C	Yes	3095	missense	Functional	0.982872	chr18-23536822-23536823-C-G	23536822	23536823	C	G	NPC1:NM_000271:exon21:c.G3095C:p.R1032T:Select		NA
R1032M	G	T	Yes	3095	missense	Functional	0.906306	chr18-23536822-23536823-C-A	23536822	23536823	C	A	NPC1:NM_000271:exon21:c.G3095T:p.R1032M:Select		13.32
R1032R	G	A	Yes	3096	synonymous	Functional	1.0067	chr18-23536821-23536822-C-T	23536821	23536822	C	T	NPC1:NM_000271:exon21:c.G3096A:p.R1032R:Select		NA
R1032S	G	C	Yes	3096	missense	Functional	0.967932	chr18-23536821-23536822-C-G	23536821	23536822	C	G	NPC1:NM_000271:exon21:c.G3096C:p.R1032S:Select		NA
R1032S	G	T	Yes	3096	missense	Functional	0.99891	chr18-23536821-23536822-C-A	23536821	23536822	C	A	NPC1:NM_000271:exon21:c.G3096T:p.R1032S:Select		NA
V1033I	G	A	Yes	3097	missense	Functional	1.02505	chr18-23536820-23536821-C-T	23536820	23536821	C	T	NPC1:NM_000271:exon21:c.G3097A:p.V1033I:Select		14.23
V1033L	G	C	Yes	3097	missense	Uncertain	0.80956	chr18-23536820-23536821-C-G	23536820	23536821	C	G	NPC1:NM_000271:exon21:c.G3097C:p.V1033L:Select		19.31
V1033F	G	T	Yes	3097	missense	Non-functional	-0.00145302	chr18-23536820-23536821-C-A	23536820	23536821	C	A	NPC1:NM_000271:exon21:c.G3097T:p.V1033F:Select		22.9
V1033D	T	A	Yes	3098	missense	Non-functional	-0.0630954	chr18-23536819-23536820-A-T	23536819	23536820	A	T	NPC1:NM_000271:exon21:c.T3098A:p.V1033D:Select		25.6
V1033A	T	C	Yes	3098	missense	Non-functional	0.320126	chr18-23536819-23536820-A-G	23536819	23536820	A	G	NPC1:NM_000271:exon21:c.T3098C:p.V1033A:Select		24.5
V1033G	T	G	Yes	3098	missense	Non-functional	-0.00727662	chr18-23536819-23536820-A-C	23536819	23536820	A	C	NPC1:NM_000271:exon21:c.T3098G:p.V1033G:Select		25.3
V1033V	C	A	Yes	3099	synonymous	Functional	0.99036	chr18-23536818-23536819-G-T	23536818	23536819	G	T	NPC1:NM_000271:exon21:c.C3099A:p.V1033V:Select		NA
V1033V	C	T	Yes	3099	synonymous	Functional	0.987409	chr18-23536818-23536819-G-A	23536818	23536819	G	A	NPC1:NM_000271:exon21:c.C3099T:p.V1033V:Select	Likely_benign	NA
V1033V	C	G	Yes	3099	synonymous	Functional	1.0605	chr18-23536818-23536819-G-C	23536818	23536819	G	C	NPC1:NM_000271:exon21:c.C3099G:p.V1033V:Select		NA
G1034R	G	A	Yes	3100	missense	Non-functional	0.142972	chr18-23536817-23536818-C-T	23536817	23536818	C	T	NPC1:NM_000271:exon21:c.G3100A:p.G1034R:Select		25.4
G1034R	G	C	Yes	3100	missense	Non-functional	0.0471629	chr18-23536817-23536818-C-G	23536817	23536818	C	G	NPC1:NM_000271:exon21:c.G3100C:p.G1034R:Select		25.3
G1034*	G	T	Yes	3100	nonsense	Non-functional	0.00564473	chr18-23536817-23536818-C-A	23536817	23536818	C	A	NPC1:NM_000271:exon21:c.G3100T:p.G1034X:Select		38
G1034E	G	A	Yes	3101	missense	Non-functional	0.045864	chr18-23536816-23536817-C-T	23536816	23536817	C	T	NPC1:NM_000271:exon21:c.G3101A:p.G1034E:Select		23.7
G1034A	G	C	Yes	3101	missense	Non-functional	0.0717614	chr18-23536816-23536817-C-G	23536816	23536817	C	G	NPC1:NM_000271:exon21:c.G3101C:p.G1034A:Select		24.5
G1034V	G	T	Yes	3101	missense	Non-functional	-0.0282072	chr18-23536816-23536817-C-A	23536816	23536817	C	A	NPC1:NM_000271:exon21:c.G3101T:p.G1034V:Select		25.2
G1034G	A	C	Yes	3102	synonymous	Functional	0.953147	chr18-23536815-23536816-T-G	23536815	23536816	T	G	NPC1:NM_000271:exon21:c.A3102C:p.G1034G:Select		NA
G1034G	A	T	Yes	3102	synonymous	Functional	0.986963	chr18-23536815-23536816-T-A	23536815	23536816	T	A	NPC1:NM_000271:exon21:c.A3102T:p.G1034G:Select		NA
G1034G	A	G	Yes	3102	synonymous	Functional	0.995271	chr18-23536815-23536816-T-C	23536815	23536816	T	C	NPC1:NM_000271:exon21:c.A3102G:p.G1034G:Select		NA
A1035T	G	A	Yes	3103	missense	Non-functional	0.0752409	chr18-23536814-23536815-C-T	23536814	23536815	C	T	NPC1:NM_000271:exon21:c.G3103A:p.A1035T:Select		25.4
A1035P	G	C	Yes	3103	missense	Uncertain	1.01852	chr18-23536814-23536815-C-G	23536814	23536815	C	G	NPC1:NM_000271:exon21:c.G3103C:p.A1035P:Select		25.8
A1035S	G	T	Yes	3103	missense	Non-functional	0.488482	chr18-23536814-23536815-C-A	23536814	23536815	C	A	NPC1:NM_000271:exon21:c.G3103T:p.A1035S:Select		23.5
A1035D	C	A	No	3104	missense	Non-functional	0.0180039	chr18-23536813-23536814-G-T	23536813	23536814	G	T	NPC1:NM_000271:exon21:c.C3104A:p.A1035D:Select		27.7
A1035V	C	T	No	3104	missense	Non-functional	0.0501	chr18-23536813-23536814-G-A	23536813	23536814	G	A	NPC1:NM_000271:exon21:c.C3104T:p.A1035V:Select	Pathogenic/Likely_pathogenic	28.8
A1035G	C	G	No	3104	missense	Non-functional	0.027713	chr18-23536813-23536814-G-C	23536813	23536814	G	C	NPC1:NM_000271:exon21:c.C3104G:p.A1035G:Select		28.6
A1035A	C	A	No	3105	synonymous	Functional	0.985207	chr18-23536812-23536813-G-T	23536812	23536813	G	T	NPC1:NM_000271:exon21:c.C3105A:p.A1035A:Select		10.46
A1035A	C	T	No	3105	synonymous	Functional	0.996275	chr18-23536812-23536813-G-A	23536812	23536813	G	A	NPC1:NM_000271:exon21:c.C3105T:p.A1035A:Select		10.85
A1035A	C	G	No	3105	synonymous	Functional	1.04287	chr18-23536812-23536813-G-C	23536812	23536813	G	C	NPC1:NM_000271:exon21:c.C3105G:p.A1035A:Select		10.6
T1036P	A	C	Yes	3106	missense	Non-functional	0.0532426	chr18-23536811-23536812-T-G	23536811	23536812	T	G	NPC1:NM_000271:exon21:c.A3106C:p.T1036P:Select		26.2
T1036S	A	T	Yes	3106	missense	Functional	0.986085	chr18-23536811-23536812-T-A	23536811	23536812	T	A	NPC1:NM_000271:exon21:c.A3106T:p.T1036S:Select		20.9
T1036A	A	G	Yes	3106	missense	Non-functional	0.180662	chr18-23536811-23536812-T-C	23536811	23536812	T	C	NPC1:NM_000271:exon21:c.A3106G:p.T1036A:Select		25.1
T1036K	C	A	Yes	3107	missense	Non-functional	0.0288931	chr18-23536810-23536811-G-T	23536810	23536811	G	T	NPC1:NM_000271:exon21:c.C3107A:p.T1036K:Select		26.8
T1036M	C	T	Yes	3107	missense	Non-functional	-0.00274048	chr18-23536810-23536811-G-A	23536810	23536811	G	A	NPC1:NM_000271:exon21:c.C3107T:p.T1036M:Select	Conflicting_interpretations_of_pathogenicity	26.8
T1036R	C	G	Yes	3107	missense	Non-functional	0.0159687	chr18-23536810-23536811-G-C	23536810	23536811	G	C	NPC1:NM_000271:exon21:c.C3107G:p.T1036R:Select		26.5
T1036T	G	A	Yes	3108	synonymous	Functional	0.987724	chr18-23536809-23536810-C-T	23536809	23536810	C	T	NPC1:NM_000271:exon21:c.G3108A:p.T1036T:Select		NA
T1036T	G	C	Yes	3108	synonymous	Functional	0.99489	chr18-23536809-23536810-C-G	23536809	23536810	C	G	NPC1:NM_000271:exon21:c.G3108C:p.T1036T:Select		NA
T1036T	G	T	Yes	3108	synonymous	Functional	0.985553	chr18-23536809-23536810-C-A	23536809	23536810	C	A	NPC1:NM_000271:exon21:c.G3108T:p.T1036T:Select		NA
Y1037N	T	A	Yes	3109	missense	Non-functional	0.596941	chr18-23536808-23536809-A-T	23536808	23536809	A	T	NPC1:NM_000271:exon21:c.T3109A:p.Y1037N:Select		28.4
Y1037H	T	C	Yes	3109	missense	Functional	0.940251	chr18-23536808-23536809-A-G	23536808	23536809	A	G	NPC1:NM_000271:exon21:c.T3109C:p.Y1037H:Select		28
Y1037D	T	G	Yes	3109	missense	Non-functional	-0.0029457	chr18-23536808-23536809-A-C	23536808	23536809	A	C	NPC1:NM_000271:exon21:c.T3109G:p.Y1037D:Select		29.3
V347D	T	A	Yes	1040	missense	Non-functional	0.0761739	chr18-23556528-23556529-A-T	23556528	23556529	A	T	NPC1:NM_000271:exon8:c.T1040A:p.V347D:Select		25.2
V347A	T	C	Yes	1040	missense	Functional	0.923802	chr18-23556528-23556529-A-G	23556528	23556529	A	G	NPC1:NM_000271:exon8:c.T1040C:p.V347A:Select		21.7
V347G	T	G	Yes	1040	missense	Non-functional	0.61695	chr18-23556528-23556529-A-C	23556528	23556529	A	C	NPC1:NM_000271:exon8:c.T1040G:p.V347G:Select		24.7
V347V	C	A	Yes	1041	synonymous	Functional	0.976692	chr18-23556527-23556528-G-T	23556527	23556528	G	T	NPC1:NM_000271:exon8:c.C1041A:p.V347V:Select		15.82
V347V	C	T	Yes	1041	synonymous	Functional	0.991092	chr18-23556527-23556528-G-A	23556527	23556528	G	A	NPC1:NM_000271:exon8:c.C1041T:p.V347V:Select		15.88
V347V	C	G	Yes	1041	synonymous	Functional	0.988641	chr18-23556527-23556528-G-C	23556527	23556528	G	C	NPC1:NM_000271:exon8:c.C1041G:p.V347V:Select		15.93
R348R	C	A	Yes	1042	synonymous	Functional	0.979368	chr18-23556526-23556527-G-T	23556526	23556527	G	T	NPC1:NM_000271:exon8:c.C1042A:p.R348R:Select		18.84
R348*	C	T	Yes	1042	nonsense	Non-functional	-0.0232643	chr18-23556526-23556527-G-A	23556526	23556527	G	A	NPC1:NM_000271:exon8:c.C1042T:p.R348X:Select		39
R348G	C	G	Yes	1042	missense	Functional	0.938666	chr18-23556526-23556527-G-C	23556526	23556527	G	C	NPC1:NM_000271:exon8:c.C1042G:p.R348G:Select		22.9
R348Q	G	A	Yes	1043	missense	Functional	0.988779	chr18-23556525-23556526-C-T	23556525	23556526	C	T	NPC1:NM_000271:exon8:c.G1043A:p.R348Q:Select		19.65
R348P	G	C	Yes	1043	missense	Non-functional	-0.095502	chr18-23556525-23556526-C-G	23556525	23556526	C	G	NPC1:NM_000271:exon8:c.G1043C:p.R348P:Select		23.9
R348L	G	T	Yes	1043	missense	Functional	0.955259	chr18-23556525-23556526-C-A	23556525	23556526	C	A	NPC1:NM_000271:exon8:c.G1043T:p.R348L:Select		19.61
R348R	A	C	Yes	1044	synonymous	Functional	0.998151	chr18-23556524-23556525-T-G	23556524	23556525	T	G	NPC1:NM_000271:exon8:c.A1044C:p.R348R:Select		13.63
R348R	A	T	Yes	1044	synonymous	Functional	1.01683	chr18-23556524-23556525-T-A	23556524	23556525	T	A	NPC1:NM_000271:exon8:c.A1044T:p.R348R:Select		13.49
R348R	A	G	Yes	1044	synonymous	Functional	0.999758	chr18-23556524-23556525-T-C	23556524	23556525	T	C	NPC1:NM_000271:exon8:c.A1044G:p.R348R:Select		13.8
N349H	A	C	Yes	1045	missense	Functional	1.00184	chr18-23556523-23556524-T-G	23556523	23556524	T	G	NPC1:NM_000271:exon8:c.A1045C:p.N349H:Select		19.21
N349Y	A	T	Yes	1045	missense	Functional	1.01873	chr18-23556523-23556524-T-A	23556523	23556524	T	A	NPC1:NM_000271:exon8:c.A1045T:p.N349Y:Select		22
N349D	A	G	Yes	1045	missense	Functional	0.872266	chr18-23556523-23556524-T-C	23556523	23556524	T	C	NPC1:NM_000271:exon8:c.A1045G:p.N349D:Select		23.4
N349T	A	C	Yes	1046	missense	Functional	0.94542	chr18-23556522-23556523-T-G	23556522	23556523	T	G	NPC1:NM_000271:exon8:c.A1046C:p.N349T:Select		24
N349I	A	T	Yes	1046	missense	Non-functional	0.144553	chr18-23556522-23556523-T-A	23556522	23556523	T	A	NPC1:NM_000271:exon8:c.A1046T:p.N349I:Select		24.4
N349S	A	G	Yes	1046	missense	Functional	0.992413	chr18-23556522-23556523-T-C	23556522	23556523	T	C	NPC1:NM_000271:exon8:c.A1046G:p.N349S:Select		22.4
N349K	C	A	No	1047	missense	Functional	0.989031	chr18-23556521-23556522-G-T	23556521	23556522	G	T	NPC1:NM_000271:exon8:c.C1047A:p.N349K:Select		20.8
N349N	C	T	No	1047	synonymous	Functional	0.999533	chr18-23556521-23556522-G-A	23556521	23556522	G	A	NPC1:NM_000271:exon8:c.C1047T:p.N349N:Select		17.74
N349K	C	G	No	1047	missense	Functional	0.991956	chr18-23556521-23556522-G-C	23556521	23556522	G	C	NPC1:NM_000271:exon8:c.C1047G:p.N349K:Select		20.9
P350T	C	A	No	1048	missense	Functional	0.942763	chr18-23556520-23556521-G-T	23556520	23556521	G	T	NPC1:NM_000271:exon8:c.C1048A:p.P350T:Select		28.3
P350S	C	T	No	1048	missense	Functional	0.986721	chr18-23556520-23556521-G-A	23556520	23556521	G	A	NPC1:NM_000271:exon8:c.C1048T:p.P350S:Select		29.3
P350A	C	G	No	1048	missense	Functional	0.976412	chr18-23556520-23556521-G-C	23556520	23556521	G	C	NPC1:NM_000271:exon8:c.C1048G:p.P350A:Select		27.8
P350H	C	A	Yes	1049	missense	Functional	0.918971	chr18-23556519-23556520-G-T	23556519	23556520	G	T	NPC1:NM_000271:exon8:c.C1049A:p.P350H:Select		29.2
P350L	C	T	Yes	1049	missense	Non-functional	0.131231	chr18-23556519-23556520-G-A	23556519	23556520	G	A	NPC1:NM_000271:exon8:c.C1049T:p.P350L:Select		31
P350R	C	G	Yes	1049	missense	Non-functional	0.641169	chr18-23556519-23556520-G-C	23556519	23556520	G	C	NPC1:NM_000271:exon8:c.C1049G:p.P350R:Select		29.2
P350P	T	A	Yes	1050	synonymous	Functional	0.993388	chr18-23556518-23556519-A-T	23556518	23556519	A	T	NPC1:NM_000271:exon8:c.T1050A:p.P350P:Select		NA
P350P	T	C	Yes	1050	synonymous	Functional	0.985493	chr18-23556518-23556519-A-G	23556518	23556519	A	G	NPC1:NM_000271:exon8:c.T1050C:p.P350P:Select		NA
P350P	T	G	Yes	1050	synonymous	Functional	0.987715	chr18-23556518-23556519-A-C	23556518	23556519	A	C	NPC1:NM_000271:exon8:c.T1050G:p.P350P:Select		NA
G350S	G	A	Yes	1051	missense	Functional	0.965474	chr18-23556517-23556518-C-T	23556517	23556518	C	T	NPC1:NM_000271:exon8:c.G1051A:p.G351S:Select		16.14
G350R	G	C	Yes	1051	missense	Functional	0.978949	chr18-23556517-23556518-C-G	23556517	23556518	C	G	NPC1:NM_000271:exon8:c.G1051C:p.G351R:Select		16.49
G350C	G	T	Yes	1051	missense	Functional	1.00506	chr18-23556517-23556518-C-A	23556517	23556518	C	A	NPC1:NM_000271:exon8:c.G1051T:p.G351C:Select		17.91
G351D	G	A	Yes	1052	missense	Uncertain	0.848718	chr18-23556516-23556517-C-T	23556516	23556517	C	T	NPC1:NM_000271:exon8:c.G1052A:p.G351D:Select		15.66
G351A	G	C	Yes	1052	missense	Functional	0.983711	chr18-23556516-23556517-C-G	23556516	23556517	C	G	NPC1:NM_000271:exon8:c.G1052C:p.G351A:Select		14.16
G351V	G	T	Yes	1052	missense	Functional	1.00478	chr18-23556516-23556517-C-A	23556516	23556517	C	A	NPC1:NM_000271:exon8:c.G1052T:p.G351V:Select		14.04
