## Supplementary Table 3 for "Saturation variant interpretation using CRISPR prime editing"

### Sheet: Sheet1
Supplementary Table 3. List of all guide RNA sequences used
Purpose	Sequence
Base editing BRCA2 p.H2623 with SpCas9-ABE	ATCACTATAGATGGATCATA
Base editing BRCA2 p.S2691 with SpRYCas9-CBE	GTTTCTGACATAATTTCATTG
Base editing BRCA2 p.Y2726 with SpRYCas9-ABE	GTGGTATGCTGTTAAGGCCC
Targeting the exon 6 SNP found in NPC1	TCTGTAGATTTTCCAGTCCG
Dead guide RNA used to generate haploidied NPC1 HEK293T cell line	GCTCCATCCCATGGAC
Targeting the SNP following exon 24 in NPC1	ATCTTAAAAGGGTGGCACAA
Used in the timecourse indel experiments, Supplemental Figure S7 top	AATCAGAAGCCCTTTGAGAG
Used in the timecourse indel experiments, Supplemental Figure S7 bottom	GGTGGATCCTGATATGTCT
