## Supplementary Table 4 for "Saturation variant interpretation using CRISPR prime editing"

### Sheet: Sheet1
Supplementary Table 4. List of all pegRNA sequences used.
Purpose	Guide sequence	3' extension target sequence
NPC1 SPE 1	GAAGGTCTCACTAGGCATCG	AAGATGCCCGCGATGCCTAGTGAGAC
NPC1 SPE 2	GTGGTAGGTCATGAAGTACG	GGCACCAGGGTCGGAGCCACGTACTTCATGACCTA
NPC1 SPE 3	AGAAGAAAATGACACAGCCA	GTCCGAAACCCTGGCTGTGTCATTTTC
NPC1 SPE 4	GTTAAATATCTGCTGCACCA	AACATGGTGTGCGGCGGCATGGGCTGCAACAATGATTCCCTGGTGCAGCAGATATT
BRCA2 SPE 1	GGTTAGTTGAGACCATTCAC	GTACCGTCTTTGGCCTGTGAATGGTCTCAACT
BRCA2 SPE 2	AGAGAGATTCGAGGCAGAG	AAACATCCACTCTGCCTCGAATC
BRCA2 SPE 3	CTGTGTGACACTCCAGGTG	AATAAGCTTTGGATCCACACCTGGAGTGTCACA
BRCA2 SPE 4	GCAGGTTGTTACGAGGCAT	ATCCTCTGAATCATCCAATGCCTCGTAACAACC
BRCA2 SPE 5	GTAATGAAGCATCTGATACC	AGTGGAAAATCTGTCCAGGTATCAGATGCTTCA
BRCA2 SPE 6	GTTGAAGAAGCACCCTTTCT	AATAGATGCCTAAGCCCAGAAAGGGTGCTTCTT
BRCA2 SPE 7	ATGGAATGTGCCTTTCCTA	CAAATTCCTTAGGAAAGGCAC
BRCA2 SPE 8	TAGATGCCTAAGCCCAGAA	AAGAAGCACCCTTTCTGGGCTTAGGC
BRCA2 SPE 9	CGTTCGGGTTGTCCCTGGA	AAATCAACTAGTGACCTTCCAGGGACAACCCGA
BRCA2 SPE 10	TCTCTGCATTCCTCAGAAG	AAGACCACTTCTGAGGAATGC
