## Supplementary Table 5 for "Saturation variant interpretation using CRISPR prime editing"

### Sheet: Sheet1
Supplementary Table 5. List of oligo sequences used.
Purpose	Forward	Reverse
Assesing editing in NPC1 SPE 1 and subsequent clone genotyping	CCGAGCAGACCTAGAAATGTTTA	GGGGTGAAATTCTTGGTCCTAAG
Assesing editing in NPC1 SPE 2 and subsequent clone genotyping	TCAAGTGCTCAGATTCTGCTGAT	GTCTCTTGCAGCTGTGCAGT
Assesing editing in NPC1 SPE 3 and subsequent clone genotyping	CTTGATTCCTGCCATGAGATAGC	ATGTAAAAGCCAGCAAACCACAA
Assesing editing in NPC1 SPE 4 and subsequent clone genotyping	ATGATCCTCGCCTTGCTTAGTTA	AAAAGCCTTCAAAGTATTAGGTGGT
Assesing editing in BRCA2 SPE1	AGTAAATAGCTGCAAAGACCACA	GTAGGCTAGAAATACGTGGCAAA
Assesing editing in BRCA2 SPE2	ATTTTGGTCAGGCTGGTCTTGAA	TTTATGAGAACACGCAGAGGGAA
Assesing editing in BRCA2 SPE3	TTCCCAAAATGCTGGGAGTA	CTCTTAAATGGGGGCTAGGG
Assesing editing in BRCA2 SPE4	GGATAGCCAGTGGTAAAATCGTT	GCTGGTCTGAATGTTCGTTACTT
Assesing editing in BRCA2 SPE5	AGGGAAGCTTCATAAGTCAGTCT	TGTTCTGGAGTACGTATAGCAGT
Assesing editing in BRCA2 SPE6	TTCCCAAAATGCTGGGAGTA	CTCTTAAATGGGGGCTAGGG
Assesing editing in BRCA2 SPE7	TTCCCAAAATGCTGGGAGTA	CTCTTAAATGGGGGCTAGGG
Assesing editing in BRCA2 SPE8	TTCCCAAAATGCTGGGAGTA	CTCTTAAATGGGGGCTAGGG
Assesing editing in BRCA2 SPE9	AGTGTCGCCAAAGAGTCATTTAAT	TCTATTGAGACTGTGGTGCCA
Assesing editing in BRCA2 SPE10	AGGAAATCAAGCTCTCTGAACATAA	AGGCCAGCAAACTTCCGTTTA
Target amplification for NGS - NPC1 SPE 1 (Adaptor sequence bolded)	TCGTCGGCAGCGTCAGATGTGTATAAGAGACAGGGACCTTTTAGTAACAAGTGGGA	GTCTCGTGGGCTCGGAGATGTGTATAAGAGACAGGAGCCCTGTGAGAATATGGAAGT
Target amplification for NGS - NPC1 SPE 2 (Adaptor sequence bolded)	TCGTCGGCAGCGTCAGATGTGTATAAGAGACAGCCTTTGGTGTTCCCTTATCTGG	GTCTCGTGGGCTCGGAGATGTGTATAAGAGACAGCAGAGCGTCAATAAAGTCAGCA
Target amplification for NGS - NPC1 SPE 3 (Adaptor sequence bolded)	TCGTCGGCAGCGTCAGATGTGTATAAGAGACAGCTTCCTCTCCCGTTCTTCCAG	GTCTCGTGGGCTCGGAGATGTGTATAAGAGACAGGTGACCCGGACAAACACCAG
Target amplification for NGS - NPC1 SPE 4 (Adaptor sequence bolded)	TCGTCGGCAGCGTCAGATGTGTATAAGAGACAGATCCATCAGTCAGTACCTGCAT	GTCTCGTGGGCTCGGAGATGTGTATAAGAGACAGGCTGCTTCTGAAGTACAAGACA
Target amplification for NGS - BRCA2 SPE 1 (Adaptor sequence bolded)	TCGTCGGCAGCGTCAGATGTGTATAAGAGACAGGTGGAACCAAATGATACTGATCC	GTCTCGTGGGCTCGGAGATGTGTATAAGAGACAGTTGGTCACATGAAGAAATATGCAA
Target amplification for NGS - BRCA2 SPE 2 (Adaptor sequence bolded)	TCGTCGGCAGCGTCAGATGTGTATAAGAGACAGCAGGATATGCGAATTAAGAAGAAACA	GTCTCGTGGGCTCGGAGATGTGTATAAGAGACAGTTACACTCTGTCATAAAAGCCATC
Target amplification for NGS - BRCA2 SPE 3 (Adaptor sequence bolded)	TCGTCGGCAGCGTCAGATGTGTATAAGAGACAGAGTTGTTGAATTCAGTATCATCCT	GTCTCGTGGGCTCGGAGATGTGTATAAGAGACAGAGTTGAAGAAGCACCCTTTCTG
Target amplification for NGS - BRCA2 SPE 4 (Adaptor sequence bolded)	TCGTCGGCAGCGTCAGATGTGTATAAGAGACAGAGCCAGTGGTAAAATCGTTTGT	GTCTCGTGGGCTCGGAGATGTGTATAAGAGACAGACCTTATGTGAATGCGTGCT
Target amplification for NGS - BRCA2 SPE 5 (Adaptor sequence bolded)	TCGTCGGCAGCGTCAGATGTGTATAAGAGACAGAGGGAAGCTTCATAAGTCAGTCT	GTCTCGTGGGCTCGGAGATGTGTATAAGAGACAGTGTTCTGGAGTACGTATAGCAGT
Target amplification for NGS - BRCA2 SPE 6 (Adaptor sequence bolded)	TCGTCGGCAGCGTCAGATGTGTATAAGAGACAGTCTACTTTTATTTGTTCAGGGCTCT	GTCTCGTGGGCTCGGAGATGTGTATAAGAGACAGACAGAAACCTTAACCATACTGCC
Target amplification for NGS - BRCA2 SPE 7 (Adaptor sequence bolded)	TCGTCGGCAGCGTCAGATGTGTATAAGAGACAGTCTACTTTTATTTGTTCAGGGCTCT	GTCTCGTGGGCTCGGAGATGTGTATAAGAGACAGACAGAAACCTTAACCATACTGCC
Target amplification for NGS - BRCA2 SPE 8 (Adaptor sequence bolded)	TCGTCGGCAGCGTCAGATGTGTATAAGAGACAGTCTACTTTTATTTGTTCAGGGCTCT	GTCTCGTGGGCTCGGAGATGTGTATAAGAGACAGACAGAAACCTTAACCATACTGCC
Target amplification for NGS - BRCA2 SPE 9 (Adaptor sequence bolded)	TCGTCGGCAGCGTCAGATGTGTATAAGAGACAGTGGACATTCTAAGTTATGAGGAAACA	GTCTCGTGGGCTCGGAGATGTGTATAAGAGACAGCCGCTAGCTGTATGAAAACCC
Target amplification for NGS - BRCA2 SPE 10 (Adaptor sequence bolded)	TCGTCGGCAGCGTCAGATGTGTATAAGAGACAGACCAAGCTACATATTGCAGAAGAG	GTCTCGTGGGCTCGGAGATGTGTATAAGAGACAGAACCCCACTTCATTTTCATCTGTT
