## Supplementary Table 6 for "Saturation variant interpretation using CRISPR prime editing"

### Sheet: Sheet1
Supplementary Table 6. Scores, functional classification and protein subgrouping of cell models isolated in the study.
Variant	Function Score	Protein Subgroup	SPE Functional Classification
G660S	0.291273	1	Non-functional
G660A	0.530469	1	Non-functional
G910A	0.590159	1	Non-functional
G911A	0.740176	1	Non-functional
G910R	-0.0269414	2	Non-functional
V908V	0.17406	2	Non-functional
D917Y	0.461357	2	Non-functional
Y1037N	0.596941	2	Non-functional
D917G	0.599936	2	Non-functional
D917A	0.62574	2	Non-functional
I661L	0.639712	2	Non-functional
P350R	0.641169	2	Non-functional
V908L	0.691711	2	Non-functional
T1031I	0.768367	2	Non-functional
V920M	-0.0106137	3	Non-functional
V1033A	0.320126	3	Non-functional
R1032W	0.337176	3	Non-functional
V920L	0.480812	3	Non-functional
C914F	-0.0744644	4	Non-functional
C909S	-0.0559081	4	Non-functional
V908G	-0.0382994	4	Non-functional
S918C	-0.0219426	4	Non-functional
V1033G	-0.00727662	4	Non-functional
T1036M	-0.00274048	4	Non-functional
S918A	-0.000784786	4	Non-functional
L919Q	-0.000303386	4	Non-functional
L919R	0.00241906	4	Non-functional
V908E	0.00501048	4	Non-functional
T1036R	0.0159687	4	Non-functional
A1035D	0.0180039	4	Non-functional
G660D	0.0730473	4	Non-functional
G1034X	0.00564473	5	Non-functional
C909X	-0.0188529	not applicable	Non-functional
P350H	0.918971	not applicable	Functional
V347A	0.923802	not applicable	Functional
Y1037H	0.940251	not applicable	Functional
P350T	0.942763	not applicable	Functional
S918=	0.973422	not applicable	Functional
R348R	0.979368	not applicable	Functional
G351A	0.983711	not applicable	Functional
T1036T	0.985553	not applicable	Functional
G1034G	0.986963	not applicable	Functional
V347V	0.991092	not applicable	Functional
P350P	0.993388	not applicable	Functional
N349N	0.999533	not applicable	Functional
G351V	1.00478	not applicable	Functional
D917=	1.02073	not applicable	Functional
